# Implementation of PAR-CLIP to characterize RNA-protein interactions in prokaryotes at nucleotide resolution

**DOI:** 10.1101/2020.06.29.178624

**Authors:** Sandeep Ojha, Chaitanya Jain

## Abstract

The identification of RNAs that are recognized by RNA-binding proteins (RNA-BPs) using techniques such as “Crosslinking and Immunoprecipitation” (CLIP) has revolutionized the genome-wide discovery of RNA-BP RNA targets. Among the different versions of CLIP that have been developed, the use of photoactivable nucleoside analogs incorporated into cellular RNA has resulted in high efficiency photoactivable ribonucleoside-enhanced CLIP (PAR-CLIP). Nonetheless, PAR-CLIP has not yet been applied in prokaryotes. To determine if PAR-CLIP can be used in prokaryotes, we determined suitable conditions for the incorporation of 4-thiouridine (4SU), a photoactivable nucleoside, into *E. coli* RNA, and for the isolation of crosslinked RNA. Applying this technique to Hfq, a well-characterized regulator of small RNA (sRNA)-messenger RNA (mRNA) interactions, we showed that PAR-CLIP identified most of the known sRNA targets of Hfq, as well as functionally relevant sites of Hfq-mRNA interactions at nucleotide resolution. Based on our findings, PAR-CLIP represents an improved method to identify both the RNAs and the specific regulatory sites that are recognized by RNA-BPs in prokaryotes.
