## Supplementary Table 2 for "Implementation of PAR-CLIP to characterize RNA-protein interactions in prokaryotes at nucleotide resolution"

### Sheet: Sheet1
Supplementary Table 2.
sRNAs with enhanced T>C conversion ratios.
	Genome coordinates						Hfq-FLAG library		WT library		T>C frequency (Hfq-FLAG library)	T>C frequency (WT library)
sRNA	start	end	orientation	RNA size	cross-linking site	Distance from 5' end	WT base reads	Mutant base reads	WT base reads	Mutant base reads			Ratio
rybB	887976	888054	-	79	888039	16	337	80	155	5	0.191847	0.03125	6.13909
rybB	887976	888054	-	79	888005	50	74	11	135		0.129412	0	#DIV/0!
mcaS	1405656	1405751	-	96	1405725	27	136	25	156		0.15528	0	#DIV/0!
mcaS	1405656	1405751	-	96	1405724	28	143	17	163	1	0.10625	0.00609756	17.425
mcaS	1405656	1405751	-	96	1405700	52	401	53	228		0.11674	0	#DIV/0!
mcaS	1405656	1405751	-	96	1405698	54	271	148	226	3	0.353222	0.0131004	26.9626
mcaS	1405656	1405751	-	96	1405693	59	377	43	233		0.102381	0	#DIV/0!
mcaS	1405656	1405751	-	96	1405677	75	189	25	268		0.116822	0	#DIV/0!
rydC	1491443	1491506	-	64	1491487	20	126	23	189		0.154362	0	#DIV/0!
rydC	1491443	1491506	-	64	1491463	44	33	17	155		0.34	0	#DIV/0!
dsrA	2025227	2025313	-	87	2025301	13	504	69	88		0.120419	0	#DIV/0!
dsrA	2025227	2025313	-	87	2025273	41	1081	121	150		0.100666	0	#DIV/0!
dsrA	2025227	2025313	-	87	2025272	42	1036	136	145	5	0.116041	0.0333333	3.48123
dsrA	2025227	2025313	-	87	2025257	57	170	97	108	5	0.363296	0.0442478	8.21049
omrA	2976102	2976189	-	88	2976171	19	137	78	274	1	0.362791	0.00363636	99.7674
omrA	2976102	2976189	-	88	2976166	24	237	28	836	1	0.10566	0.00119474	88.4377
omrA	2976102	2976189	-	88	2976135	55	119	14	1001	2	0.105263	0.00199402	52.7895
omrB	2976304	2976385	-	82	2976367	19	70	38	422	3	0.351852	0.00705882	49.8457
ryhB	3580927	3581016	-	90	3580966	51	218	31	1428	5	0.124498	0.00348918	35.6811
ryhB	3580927	3581016	-	90	3580962	55	264	35	1649		0.117057	0	#DIV/0!
ryhB	3580927	3581016	-	90	3580956	61	221	30	1599	5	0.119522	0.00311721	38.3426
ryhB	3580927	3581016	-	90	3580954	63	215	53	1637	5	0.197761	0.00304507	64.9448
oxyS	4158285	4158394	-	110	4158378	17	179	22	31		0.109453	0	#DIV/0!
oxyS	4158285	4158394	-	110	4158376	19	192	24	32		0.111111	0	#DIV/0!
oxyS	4158285	4158394	-	110	4158373	22	184	35	34		0.159817	0	#DIV/0!
oxyS	4158285	4158394	-	110	4158366	29	182	29	34	1	0.137441	0.0285714	4.81043
oxyS	4158285	4158394	-	110	4158342	53	1348	240	69		0.151134	0	#DIV/0!
oxyS	4158285	4158394	-	110	4158328	67	3739	1816	295	35	0.326913	0.106061	3.08232
oxyS	4158285	4158394	-	110	4158308	87	5253	629	373	18	0.106936	0.0460358	2.3229
sroH	4190327	4190487	-	161	4190391	97	30	6	34		0.166667	0	#DIV/0!
sgrS	77367	77593	+	227	77498	132	4	5	25		0.555556	0	#DIV/0!
sgrS	77367	77593	+	227	77545	179	16	8	38		0.333333	0	#DIV/0!
chiX	507204	507287	+	84	507228	25	125085	30659	4450	264	0.196855	0.0560034	3.51506
chiX	507204	507287	+	84	507231	28	137318	20721	4638	199	0.131113	0.0411412	3.18691
psrD	1146589	1146757	+	169	1146721	133	56	12	55		0.176471	0	#DIV/0!
dicF	1649382	1649434	+	53	1649384	3	91	26	101		0.222222	0	#DIV/0!
dicF	1649382	1649434	+	53	1649389	8	114	18	102		0.136364	0	#DIV/0!
dicF	1649382	1649434	+	53	1649394	13	103	27	101	1	0.207692	0.00980392	21.1846
ryeA	1923066	1923314	+	249	1923093	28	16	10	98	1	0.384615	0.010101	38.0769
ryeA	1923066	1923314	+	249	1923094	29	17	10	97		0.37037	0	#DIV/0!
micF	2313084	2313176	+	93	2313144	61	282	54	87		0.160714	0	#DIV/0!
micA	2814802	2814879	+	78	2814814	13	93	17	128		0.154545	0	#DIV/0!
micA	2814802	2814879	+	78	2814821	20	104	14	154		0.118644	0	#DIV/0!
micA	2814802	2814879	+	78	2814843	42	45	10	167		0.181818	0	#DIV/0!
micA	2814802	2814879	+	78	2814848	47	43	10	157	3	0.188679	0.01875	10.0629
gcvB	2942696	2942901	+	206	2942699	4	250	28	334		0.100719	0	#DIV/0!
gcvB	2942696	2942901	+	206	2942724	29	654	73	627	2	0.100413	0.00317965	31.5798
gcvB	2942696	2942901	+	206	2942781	86	6838	1042	1197	7	0.132234	0.00581395	22.7442
gcvB	2942696	2942901	+	206	2942788	93	4629	893	990	23	0.161717	0.0227048	7.12257
gcvB	2942696	2942901	+	206	2942799	104	2046	311	533	3	0.131947	0.00559701	23.5746
gcvB	2942696	2942901	+	206	2942808	113	747	189	460	4	0.201923	0.00862069	23.4231
gcvB	2942696	2942901	+	206	2942825	130	2376	452	453	6	0.15983	0.0130719	12.227
gcvB	2942696	2942901	+	206	2942829	134	2711	384	493	3	0.124071	0.00604839	20.5131
gcvB	2942696	2942901	+	206	2942866	171	2801	1023	776	4	0.267521	0.00512821	52.1666
gcvB	2942696	2942901	+	206	2942870	175	2926	492	415	15	0.143944	0.0348837	4.12639
gcvB	2942696	2942901	+	206	2942885	190	524	63	360		0.107325	0	#DIV/0!
arcZ	3350577	3350697	+	121	3350615	39	41	14	133	1	0.254545	0.00746269	34.1091
arcZ	3350577	3350697	+	121	3350618	42	45	10	116	1	0.181818	0.00854701	21.2727
arcZ	3350577	3350697	+	121	3350621	45	46	9	106	1	0.163636	0.00934579	17.5091
arcZ	3350577	3350697	+	121	3350624	48	38	13	110	1	0.254902	0.00900901	28.2941
arcZ	3350577	3350697	+	121	3350625	49	42	9	111		0.176471	0	#DIV/0!
arcZ	3350577	3350697	+	121	3350642	66	280	85	1210	5	0.232877	0.00411523	56.589
arcZ	3350577	3350697	+	121	3350651	75	398	46	1490	5	0.103604	0.00334448	30.9775
gadY	3664864	3664968	+	105	3664910	47	82	29	1002		0.261261	0	#DIV/0!
gadY	3664864	3664968	+	105	3664914	51	96	18	1119	2	0.157895	0.00178412	88.5
glmZ	3986432	3986638	+	207	3986499	68	100	189	99	6	0.653979	0.0571429	11.4446
glmZ	3986432	3986638	+	207	3986565	134	154	23	100	6	0.129944	0.0566038	2.29567
glmZ	3986432	3986638	+	207	3986569	138	146	31	90		0.175141	0	#DIV/0!
glmZ	3986432	3986638	+	207	3986600	169	170	64	15	2	0.273504	0.117647	2.32479
glmZ	3986432	3986638	+	207	3986601	170	151	83	16	1	0.354701	0.0588235	6.02991
glmZ	3986432	3986638	+	207	3986603	172	202	35	17		0.147679	0	#DIV/0!
glmZ	3986432	3986638	+	207	3986633	202	18	7	18		0.28	0	#DIV/0!
spf	4049899	4050007	+	109	4049900	2	3979	939	523	15	0.190931	0.027881	6.84807
spf	4049899	4050007	+	109	4049918	20	5534	2263	701	27	0.29024	0.0370879	7.82573
spf	4049899	4050007	+	109	4049927	29	4857	860	1001	16	0.150429	0.0157325	9.56161
spf	4049899	4050007	+	109	4049937	39	6227	773	1117	11	0.110429	0.00975177	11.3239
spf	4049899	4050007	+	109	4049956	58	24661	9243	1536	89	0.272623	0.0547692	4.97766
spf	4049899	4050007	+	109	4049968	70	17011	3019	818	48	0.150724	0.0554273	2.71931
spf	4049899	4050007	+	109	4049990	92	2072	464	261	9	0.182965	0.0333333	5.48896
symR	4579835	4579911	+	77	4579850	16	29	5	43		0.147059	0	#DIV/0!
symR	4579835	4579911	+	77	4579852	18	36	5	53	1	0.121951	0.0185185	6.58537
