## Supplementary Table 4 for "Implementation of PAR-CLIP to characterize RNA-protein interactions in prokaryotes at nucleotide resolution"

### Sheet: Sheet1
Supplementary Table 4.
PAR-CLIP sites for Hfq-regulated RNAs, as identified by proteomics
gene	gene start	gene end	orientation	cross-linked position	location
fkpB	25826	26275	+	25736	5' UTR
acnB	131615	134212	+	131552	5' UTR
yahO	346484	346759	+	346743	CDs
cstA	629894	631999	+	629857	5' UTR
chiP	708334	709740	+	708327	5' UTR
dps	848911	848408	-	848340	3'UTR
dps				848474	CDs
dps				848504	CDs
dps				848793	CDs
dps				848794	CDs
nfsA	891184	891906	+	891231	CDs
fabA	1016470	1015952	-	1016432	CDs
flgD	1131854	1132549	+	1132092	CDs
cfa	1741413	1742561	+	1741271	5' UTR
cfa				1741286	5' UTR
mdtK	1743457	1744830	+	1743391	5' UTR
ppsA	1787112	1784734	-	1785369	CDs
narP	2290500	2291147	+	2290646	CDs
narP				2290655	CDs
narP				2290684	CDs
sslE	3119112	3114550	-	3115481	CDs
sslE				3118119	CDs
sslE				3118623	CDs
pitA	3637642	3639141	+	3637836	CDs
pitA				3637845	CDs
pitA				3638912	CDs
tnaA	3888730	3890145	+	3888455	5' UTR
rbsB	3936278	3937168	+	3936251	5' UTR
glpF	4118090	4117245	-	4117859	CDs
gltP	4294481	4295794	+	4294650	CDs
gltP				4294683	CDs
cycA	4429864	4431276	+	4429988	CDs
osmY	4611396	4612001	+	4611290	5' UTR
PAR-CLIP sites for Hfq-regulated RNAs, as identified by RNA-Seq
aceK	4218596	4220332	+	4218914	CDs
aceK				4218926	CDs
allE	544046	543261	-	543237	3' UTR
atpI	3922440	3922060	-	3922140	CDs
bluR	1214059	1213328	-	1214081	5' UTR
cfa	1741413	1742561	+	1741271	5' UTR
cfa				1741286	5' UTR
chiP	708334	709740	+	708327	5' UTR
clcA	175107	176528	+	176508	CDs
cof	467412	468230	+	468137	CDs
cof				468182	CDs
cysK	2532409	2533380	+	2533324	CDs
eptB	3710475	3708784	-	3710568	5' UTR
fabA	1016470	1015952	-	1016432	CDs
fdoG	4085822	4082772	-	4085856	5' UTR
gltP	4294481	4295794	+	4294650	CDs
gltP				4294683	CDs
hslV	4122287	4121757	-	4122322	5' UTR
iaaA	866568	867533	+	866725	CDs
ibpB	3866897	3866469	-	3866467	3' UTR
ibpB				3866518	CDs
ibpB				3866539	CDs
ibpB				3866544	CDs
ispU	194903	195664	+	195577	CDs
lptC	3342836	3343411	+	3343302	CDs
mak	410144	411052	+	410131	5' UTR
mdtK	1743457	1744830	+	1743391	5' UTR
mog	9306	9893	+	9314	CDs
narP	2290500	2291147	+	2290646	CDs
nlpC	1792731	1792267	-	1792714	CDs
oppA	1301182	1302813	+	1301081	5' UTR
osmY	4611396	4612001	+	4611290	5' UTR
ppsA	1787112	1784734	-	1785369	CDs
queE	2905418	2904747	-	2904418	3' UTR
queE				2904422	3' UTR
queE				2904428	3' UTR
queE				2904429	3' UTR
queE				2904433	3' UTR
raiA	2737154	2737495	+	2737527	3' UTR
rbsD	3933351	3933770	+	3933440	CDs
rpoS	2867551	2866559	-	2867469	CDs
sdhB	757689	758405	+	757836	CDs
sdhC	755177	755566	+	755152	5' UTR
sslE	3119112	3114550	-	3115481	CDs
sslE				3118119	CDs
sslE				3118623	CDs
tdcG	3259649	3258285	-	3258310	CDs
tdcG				3258339	CDs
topA	1331048	1333645	+	1331829	CDs
waaL	3796948	3798207	+	3797853	CDs
ydjN	1810934	1812325	+	1811538	CDs
yecR	1988222	1988545	+	1988372	CDs
ygdQ	2970420	2971133	+	2970416	5' UTR
ygdQ				2970426	CDs
yhcN	3385538	3385801	+	3385536	5' UTR
yhcN				3385545	CDs
yhcN				3385564	CDs
yhcN				3385765	CDs
yhcN				3385772	CDs
yhcN				3385825	3' UTR
yigI	4004697	4004230	-	4004698	5' UTR
ynaJ	1397365	1397622	+	1397544	CDs
