## Supplementary Table 5 for "Implementation of PAR-CLIP to characterize RNA-protein interactions in prokaryotes at nucleotide resolution"

### Sheet: Sheet1
Supplementary Table 5.
List of PCR primers used to amplify and sub-clone Hfq-regulated genes into pLACZY1a
gene	Forward primer sequence	Reverse primer sequence
mdtk	5'-AAAAGAATTGTTTTGCGGTGCC-3'	5'-AAAAAGATCTTAAAACCCATCGCAGT-3'
ygdQ	5'-AAAAGAATTCCACTACTGGCCCGTCATTTTC-3'	5'-AAAAAGATCTTAATATTGTCGATCCCAAGAACG-3'
cycA	5'-ACATAAAATTAACATTAGATCTAAATCTTAG-3'	5'-AAAAAGATCTTGCTAATCGTTTTGCCAG-3'
glpF	5'-AAAACAATTGATCTAACAAACATGCATC-3'	5'-AAAAAGATCTTGATAAAAGGAATAACTTTGCG-3'
nfsA	5'-AAAAGAATTCATGATCACGCTAAAATGTATTCG-3'	5'-AAAAAGATCTTAATCGCCTCACGCTG-3'
nlpC	5'-AAAAGAATTCGAATGCTGATTTCGACCATCTG-3'	5'-AAAAAGATCTTATCAGAAAGTCTGGCATTTGG-3'
mog	5'-AAAAGAATTCGTGTCAGAAATCCGAAACAGTC-3'	5'-AAAAAGATCTTTTCTTCCAGCGCAGGGATG-3'
fabA	5'-AAAAGAATTCTACGTTGGCTGAACTG-3'	5'-AAAAAGATCTTTGGCAATTGCGG-3'
osmY	5'-AAAAGAATTCGCATGAAACTGCGC-3'	5'-AAAAAGATCTTGTTTTCCGCGTAGG-3'
